# HDAC1 SUMOylation promotes Argonaute directed transcriptional silencing in *C. elegans*

**DOI:** 10.1101/2020.08.17.254466

**Authors:** Heesun Kim, Yue-He Ding, Gangming Zhang, Yong-Hong Yan, Darryl Conte, Meng-Qiu Dong, Craig C. Mello

## Abstract

Eukaryotic cells use guided search to coordinately control dispersed genetic elements. The transitive effectors of these mechanisms, Argonaute proteins and their small-RNA co-factors, engage nascent RNAs and chromatin-associated proteins to direct transcriptional silencing. The small ubiquitin-like modifier (SUMO) has been shown to promote the induction and maintenance of silent chromatin (called heterochromatin) in yeast, plants, and animals. Here we show that Argonaute-directed transcriptional silencing in *C. elegans* requires SUMOylation of the type 1 histone deacetylase HDA-1. SUMOylation of HDA-1 promotes interactions with components of the nucleosome remodeling and deacetylase (NuRD) complex and with the nuclear Argonaute HRDE-1/WAGO-9. Our findings suggest how HDAC1 SUMOylation promotes the association of HDAC and other chromatin remodeling factors with a nuclear Argonaute in order to initiate de novo heterochromatin silencing.
