## Supplemental Table 2 for "HDAC1 SUMOylation promotes Argonaute directed transcriptional silencing in *C. elegans*"

### Sheet: HDA-1-IP-MS
Table S2. HDA-1 GFP IP-MS. Proteins depleted more than 40% compared to WT both in KKRR and in smo-1(RNAi) were highlighted with green
Protein	Sequence name	spectra count in samples				(%) reduced spectra count in hda-1(KKRR), compared to WT	(%) reduced spectra count in smo-1 RNAi, compared to WT
		N2	hda-1::GFP	hda-1(KKRR)::GFP	hda-1::GFP with smo-1 RNAi
HDA-1	C53A5.3	5	997	997	997	0	0
LIN-40	T27C4.4		922	815.8	752.9	11.5184	18.3406
GFP	GFP_pPD95.77		505	532.1	513.8	-5.36634	-1.74257
CHD-3	T14G8.1		491	330.6	326	32.668	33.6049
SPR-5	Y40B1B.6		478	418.1	395.5	12.5314	17.2594
DCP-66	C26C6.5		418	330.6	322.7	20.9091	22.799
LET-418	F26F12.7	3	382	264.8	242.4	30.6806	36.5445
LIN-53	K07A1.12	7	367	305.3	305.3	16.812	16.812
ROW-1	F37D6.2		293	253.4	242.4	13.5154	17.2696
RCOR-1	Y74C9A.4		276	229.3	214.3	16.9203	22.3551
MBD-2	C27A12.10		175	172.3	159.7	1.54286	8.74286
HSP-60	Y22D7AL.5	59	167	172.3	143.1	-3.17365	14.3114
RACK-1	K04D7.1	77	151	131.8	106.7	12.7152	29.3377
SIP-1	F43D9.4	51	136	76	55.4	44.1176	59.2647
ZK185.1	ZK185.1		122	81.1	91.8	33.5246	24.7541
ATHP-1	C44B9.4		113	144.4	104.3	-27.7876	7.69912
SIN-3	F02E9.4		110	149.5	107.6	-35.9091	2.18182
NASP-2	C50B6.2	19	96	17.7	15.7	81.5625	83.6458
PYR-1	D2085.1	7	84	73.5	59.6	12.5	29.0476
C16H3.3	C16H3.3		82	45.6	63.7	44.3902	22.3171
H25P19.1	H25P19.1		79	67.1	66.2	15.0633	16.2025
EGL-27	C04A2.3		77	69.7	68.7	9.48052	10.7792
GCN-1	Y48G9A.3	21	76	77.3	58.7	-1.71053	22.7632
CCT-2	T21B10.7	26	74	74.7	57.9	-0.945946	21.7568
DHC-1	T21E12.4	13	71	96.3	71.2	-35.6338	-0.28169
CCT-1	T05C12.7	12	69	63.3	54.6	8.26087	20.8696
LSD-1	T08D10.2		64	50.7	55.4	20.7812	13.4375
SAEG-1	F53H10.2		64	114	80.3	-78.125	-25.4687
CCT-7	T10B5.5	18	63	55.7	46.3	11.5873	26.5079
CCT-8	Y55F3AR.3	23	63	60.8	44.7	3.49206	29.0476
CCT-3	F54A3.3	17	62	59.5	41.4	4.03226	33.2258
CCT-5	C07G2.3	13	61	51.9	46.3	14.918	24.0984
CCT-6	F01F1.8	15	61	51.9	43	14.918	29.5082
SPR-4	C09H6.1		61	77.3	56.3	-26.7213	7.70492
F41H10.3	F41H10.3		60	55.7	44.7	7.16667	25.5
LSY-27	F47H4.1		59	40.5	32.3	31.3559	45.2542
HPL-2	K01G5.2		59	55.7	38.1	5.59322	35.4237
CCT-4	K01C8.10	19	59	57	49.6	3.38983	15.9322
HPL-1	K08H2.6		58	58.3	51.3	-0.517241	11.5517
HIM-1	F28B3.7		56	12.7	14.9	77.3214	73.3929
SPR-1	D1014.8		54	63.3	42.2	-17.2222	21.8519
RPN-1	T22D1.9	20	53	54.5	41.4	-2.83019	21.8868
GFAT-1	F07A11.2	13	51	45.6	30.6	10.5882	40
RME-1	W06H8.1		51	64.6	41.4	-26.6667	18.8235
RPA-1	F18A1.5	5	50	2.5	11.6	95	76.8
SMC-3	Y47D3A.26		50	19	16.5	62	67
IMB-3	C53D5.6	23	50	62.1	36.4	-24.2	27.2
NOL-5	W01B11.3	25	49	44.3	29.8	9.59184	39.1837
CFP-1	F52B11.1		48	68.4	43.9	-42.5	8.54167
DVE-1	ZK1193.5		48	82.3	65.4	-71.4583	-36.25
HRP-2	F58D5.1	19	47	22.8	17.4	51.4894	62.9787
GFAT-2	F22B3.4	14	47	44.3	19.9	5.74468	57.6596
CLU-1	F55H2.6	21	45	38	39.7	15.5556	11.7778
MRG-1	Y37D8A.9		44	55.7	39.7	-26.5909	9.77273
HECD-1	C34D4.14		43	22.8	20.7	46.9767	51.8605
RPN-3	C30C11.2	15	41	36.7	29	10.4878	29.2683
RPT-1	C52E4.4	19	40	36.7	28.1	8.25	29.75
UBR-5	F36A2.13		39	0	8.3	100	78.7179
MEP-1	M04B2.1	2	39	6.3	2.5	83.8462	93.5897
DARS-1	B0464.1	16	39	48.1	24	-23.3333	38.4615
RPL-33	F10E7.7	19	39	50.7	24.8	-30	36.4103
RPT-3	F23F12.6	15	37	32.9	23.2	11.0811	37.2973
SPR-3	C07A12.5		37	41.8	46.3	-12.973	-25.1351
RPT-6	Y49E10.1	16	36	32.9	24.8	8.61111	31.1111
C28H8.3	C28H8.3	16	36	58.3	38.9	-61.9444	-8.05556
MCM-4	Y39G10AR.14	14	35	32.9	14.1	6	59.7143
IMA-2	F26B1.3	14	34	21.5	10.8	36.7647	68.2353
RPT-2	F29G9.5	10	34	32.9	23.2	3.23529	31.7647
AMA-1	F36A4.7	1	33	10.1	19.9	69.3939	39.697
RPS-27	F56E10.4	14	33	31.7	25.6	3.93939	22.4242
EEL-1	Y67D8C.5	2	31	24.1	12.4	22.2581	60
ABCF-2	T27E9.7	15	31	44.3	19.9	-42.9032	35.8065
RPN-2	C23G10.4	7	30	36.7	30.6	-22.3333	-2
SWSN-1	Y113G7B.23	10	29	13.9	14.1	52.069	51.3793
T03D3.5	T03D3.5		29	22.8	21.5	21.3793	25.8621
EGL-4	F55A8.2	12	29	57	26.6	-96.5517	8.27586
PRP-19	T10F2.4	13	28	12.7	9.1	54.6429	67.5
HDA-3	R06C1.1		26	22.8	22.3	12.3077	14.2308
MCM-7	F32D1.10	8	26	22.8	8.3	12.3077	68.0769
DYN-1	C02C6.1		26	25.3	19	2.69231	26.9231
F56F11.4	F56F11.4	13	26	26.6	19	-2.30769	26.9231
T20F5.6	T20F5.6		25	0	7.4	100	70.4
C01G10.8	C01G10.8	6	25	17.7	10.8	29.2	56.8
MCM-6	ZK632.1	8	25	22.8	11.6	8.8	53.6
PGL-1	ZK381.4	10	25	22.8	11.6	8.8	53.6
SWSN-4	F01G4.1		24	1.3	1.7	94.5833	92.9167
UBA-2	W02A11.4	7	24	15.2	16.5	36.6667	31.25
MCM-2	Y17G7B.5	7	24	22.8	13.2	5	45
PGL-3	C18G1.4	8	23	16.5	7.4	28.2609	67.8261
R07G3.7	R07G3.7		23	27.9	24.8	-21.3043	-7.82609
BET-1	Y119C1B.8		22	0	5	100	77.2727
BET-2	F57C7.1		22	0	6.6	100	70
LEX-1	F11A10.1		22	0	4.1	100	81.3636
RPA-2	M04F3.1	4	22	0	4.1	100	81.3636
F12F6.1	F12F6.1		22	12.7	4.1	42.2727	81.3636
Y43F4B.10	Y43F4B.10		22	13.9	20.7	36.8182	5.90909
Y105C5A.1	Y105C5A.1		22	17.7	14.9	19.5455	32.2727
RPN-6.1	F57B9.10	6	22	22.8	18.2	-3.63636	17.2727
LET-711	F57B9.2		22	29.1	14.9	-32.2727	32.2727
T05H10.1	T05H10.1	2	21	0	3.3	100	84.2857
ZTF-25	Y6G8.3		21	8.9	4.1	57.619	80.4762
DNJ-12	F39B2.10	8	21	20.3	14.9	3.33333	29.0476
SUR-5	K03A1.5	7	21	21.5	14.9	-2.38095	29.0476
IDHG-1	F35G12.2	8	21	22.8	8.3	-8.57143	60.4762
W04A4.6	W04A4.6		21	32.9	24	-56.6667	-14.2857
LIN-38	Y48E1B.7		20	0	10.8	100	46
Y77E11A.7	Y77E11A.7		20	0	22.3	100	-11.5
C23G10.8	C23G10.8		20	2.5	6.6	87.5	67
DNJ-19	T05C3.5	8	19	19	12.4	0	34.7368
RPN-7	F49C12.8	9	19	20.3	12.4	-6.84211	34.7368
COH-1	K08A8.3		18	0	5.8	100	67.7778
RPL-26	F28C6.7		18	0	11.6	100	35.5556
RPB-2	C26E6.4		18	6.3	14.9	65	17.2222
WDR-5.1	C14B1.4		18	12.7	9.9	29.4444	45
XPO-1	ZK742.1	2	18	19	15.7	-5.55556	12.7778
EEF-1B.2	Y41E3.10		18	27.9	0	-55	100
MCD-1	Y51H1A.6		17	0	13.2	100	22.3529
ZK688.5	ZK688.5		17	0	1.7	100	90
PRP-6	Y59A8B.6	3	17	1.3	5.8	92.3529	65.8824
F42G9.1	F42G9.1		17	6.3	8.3	62.9412	51.1765
NPP-6	F56A3.3	1	17	11.4	5.8	32.9412	65.8824
RPN-5	F10G7.8	7	17	13.9	13.2	18.2353	22.3529
ZYG-9	F22B5.7	4	17	24.1	10.8	-41.7647	36.4706
AIR-1	K07C11.2		16	3.8	0.8	76.25	95
RMD-1	T05G5.7		16	7.6	3.3	52.5	79.375
SWSN-6	ZK616.4		16	7.6	6.6	52.5	58.75
DPY-30	ZK863.6		16	10.1	8.3	36.875	48.125
NSF-1	H15N14.2	4	16	12.7	16.5	20.625	-3.125
CSR-1	F20D12.1	5	16	16.5	9.1	-3.125	43.125
VHA-11	Y38F2AL.3	8	16	26.6	14.9
SNFC-5	R07E5.3		15	0	2.5	100	83.3333
SSL-1	Y111B2A.22		15	0	2.5	100	83.3333
SWSN-2.2	C18E3.2		15	0	0.8	100	94.6667
UNC-45	F30H5.1	3	15	10.1	13.2	32.6667	12
B0303.3	B0303.3	6	15	19	19.9
IMB-1	F28B3.8		15	19	16.5	-26.6667	-10
LIN-61	R06C7.7		15	21.5	30.6	-43.3333	-104
PAP-1	Y32F6A.3		14	0	2.5	100	82.1429
SMK-1	F41E6.4		14	0	1.7	100	87.8571
T24B8.7	T24B8.7	2	14	0	3.3	100	76.4286
TAG-151	F10G7.1		14	0	6.6	100	52.8571
Y71G10AL.1	Y71G10AL.1		14	5.1	6.6	63.5714	52.8571
SMC-4	F35G12.8		14	8.9	1.7	36.4286	87.8571
HCF-1	C46A5.9	6	14	12.7	10.8
UBC-20	F40G9.3	1	14	15.2	11.6	-8.57143	17.1429
TIN-44	T09B4.9		14	16.5	10.8	-17.8571	22.8571
KIN-19	C03C10.1	6	14	17.7	12.4
ASH-2	Y17G7B.2		13	0	3.3	100	74.6154
CKU-80	R07E5.8		13	0	0	100	100
CYN-4	F59E10.2		13	0	3.3	100	74.6154
ISW-1	F37A4.8		13	0	4.1	100	68.4615
SWSN-7	C08B11.3		13	0	2.5	100	80.7692
DCAF-1	ZK1251.9		13	2.5	6.6	80.7692	49.2308
SYD-9	ZK867.1		13	6.3	10.8	51.5385	16.9231
GLH-4	T12F5.3		13	10.1	6.6	22.3077	49.2308
VPS-4	Y34D9A.10	3	13	12.7	7.4	2.30769	43.0769
DDX-17	F58E10.3		13	19	12.4	-46.1538	4.61538
T08G11.1	T08G11.1		13	29.1	23.2	-123.846	-78.4615
C25A1.4	C25A1.4	1	12	0	5.8	100	51.6667
LET-526	C01G8.9		12	0	0.8	100	93.3333
PARP-1	Y71F9AL.18		12	0	5.8	100	51.6667
SCC-3	F18E2.3		12	0	7.4	100	38.3333
MIX-1	M106.1		12	6.3	6.6	47.5	45
OGT-1	K04G7.3		12	7.6	9.1	36.6667	24.1667
DRP-1	T12E12.4	4	12	11.4	9.1
SAEG-2	T23G5.6		12	19	13.2	-58.3333	-10
DIS-3	C04G2.6		11	0	0	100	100
F16B12.6	F16B12.6		11	0	1.7	100	84.5455
MAT-1	Y110A7A.17		11	0	2.5	100	77.2727
MET-2	R05D3.11		11	0	1.7	100	84.5455
PRP-8	C50C3.6	2	11	0	2.5
Y53G8AR.9	Y53G8AR.9	3	11	0	8.3
Y69H2.3	Y69H2.3		11	0	0	100	100
RSKN-2	C54G4.1		11	1.3	3.3	88.1818	70
HSP-25	C09B8.6	4	11	5.1	8.3
D2045.2	D2045.2		11	13.9	11.6	-26.3636	-5.45455
ERFA-1	T05H4.6	4	11	20.3	9.1
F28F8.7	F28F8.7		11	31.7	33.9	-188.182	-208.182
ADR-1	H15N14.1		10	0	8.3	100	17
AKT-1	C12D8.10		10	8.9	3.3	11	67
C01B10.8	C01B10.8		10	12.7	8.3	-27	17
C28G1.4	C28G1.4		10	8.9	5.8	11	42
C39D10.8	C39D10.8		10	0	6.6	100	34
CYN-15	Y87G2A.6		10	0	0	100	100
DNJ-11	F38A5.13		10	6.3	6.6	37	34
DOT-1.1	Y39G10AR.18		10	0	2.5	100	75
DYCI-1	C17H12.1		10	8.9	7.4	11	26
EFTU-2	ZK328.2		10	2.5	5	75	50
EIF-3.B	Y54E2A.11		10	19	10.8	-90	-8
F53C11.3	F53C11.3	4	10	5.1	9.1
FLH-1	Y11D7A.12		10	0	2.5	100	75
IMB-2	R06A4.4		10	2.5	3.3	75	67
LIG-1	C29A12.3		10	2.5	0.8	75	92
M03F8.3	M03F8.3		10	1.3	0	87	100
PMT-1	ZK622.3		10	17.7	5.8	-77	42
RPN-12	ZK20.5	4	10	7.6	6.6
SPR-2	C27B7.1		10	6.3	4.1	37	59
SWAN-1	F53C11.8		10	0	3.3	100	67
UBA-5	T03F1.1		10	6.3	6.6	37	34
ZTF-6	W06H12.1		10	0	2.5	100	75
CDK-1	T05G5.3		9	7.6	2.5
ENPL-1	T05E11.3		9	0	7.4
F35D11.4	F35D11.4		9	0	4.1
F35G12.12	F35G12.12		9	7.6	4.1
F53H1.1	F53H1.1		9	0	1.7
HIS-15	ZK131.9		9	11.4	8.3
MORC-1	ZC155.3	1	9	5.1	5.8
NPP-15	C29E4.4		9	0	4.1
NRD-1	D1007.7		9	0	0.8
PBRM-1	C26C6.1	1	9	1.3	0
PQN-21	C37A2.5		9	5.1	3.3
RSKS-1	Y47D3A.16	1	9	7.6	5.8
UNC-37	W02D3.9		9	0	3.3
XPO-2	Y48G1A.5		9	12.7	8.3
ACS-13	Y65B4BL.5		8	7.6	1.7
AIN-2	B0041.2		8	6.3	6.6
C18B2.5	C18B2.5		8	16.5	12.4
CBP-1	R10E11.1		8	1.3	5
CEC-1	ZK1236.2		8	0	2.5
CEC-5	F32E10.6		8	2.5	6.6
CHD-7	T04D1.4	2	8	2.5	0
CTR-9	B0464.2		8	0	0
F08F3.4	F08F3.4		8	1.3	0.8
F52B5.2	F52B5.2	2	8	6.3	4.1
GRD-3	W05E7.1	2	8	7.6	4.1
INST-1	C06A5.1		8	2.5	0
MEL-28	C38D4.3		8	2.5	3.3
PAFO-1	C55A6.9		8	0	0.8
PFK-1.1	Y71H10A.1		8	3.8	5
PPW-1	C18E3.7		8	0	5
R05G6.4	R05G6.4	3	8	0	2.5
RPL-31	W09C5.6	4	8	13.9	6.6
RSU-1	C34C12.5		8	8.9	8.3
SNX-6	Y59A8B.22		8	11.4	5
SPT-16	F55A3.3		8	0	0
TRR-1	C47D12.1		8	0	3.3
CDC-5L	D1081.8	1	7	0	1.7
CKU-70	Y47D3A.4		7	0	0
CSN-4	Y55F3AM.15		7	8.9	7.4
DDI-1	C01G5.6		7	6.3	1.7
DLI-1	C39E9.14		7	6.3	4.1
EMB-4	Y80D3A.2		7	8.9	4.1
ETR-1	T01D1.2		7	0	0
F54C8.4	F54C8.4		7	0	4.1
GALE-1	C47B2.6		7	8.9	5.8
LEC-2	F52H3.7		7	16.5	0
LIN-65	Y71G12B.9		7	0	2.5
METR-1	R03D7.1		7	0	0
PAT-4	C29F9.7		7	2.5	5
RFC-2	F58F6.4	2	7	2.5	4.1
SNA-2	T13F2.7		7	0	0
Y38E10A.22	Y38E10A.22		7	0	0
Y48G10A.4	Y48G10A.4		7	0	0
AAP-1	Y110A7A.10	1	6	7.6	1.7
ARX-4	Y6D11A.2	2	6	0	4.1
ATHP-2	H20J04.2		6	0	0
BUB-1	R06C7.8		6	0	0.8
C11D2.4	C11D2.4		6	5.1	4.1
C35A5.8	C35A5.8		6	2.5	6.6
CCF-1	Y56A3A.20		6	3.8	2.5
CDL-1	R06F6.1		6	0	0.8
CEE-1	F26F4.1		6	7.6	5.8
CPR-6	C25B8.3		6	0	0
CSN-2	B0025.2	1	6	6.3	5.8
CSN-6	Y67H2A.6	2	6	3.8	4.1
CYN-10	B0252.4		6	0	0
DUR-1	F25H8.5		6	6.3	0
GSP-3	W09C3.6		6	5.1	1.7
HAM-3	ZK1128.5		6	0	0
KLP-7	K11D9.1		6	1.3	1.7
MAT-3	F10C5.1		6	0	1.7
NHR-49	K10C3.6		6	1.3	0.8
NPP-13	Y37E3.15		6	0	2.5
NPP-23	C09G9.2		6	0	1.7
PHF-10	F33E11.6		6	0	0
PPFR-2	D2092.2		6	0	0.8
PRMT-9	T23B5.1		6	0	0
RAN-2	C29E4.3		6	8.9	6.6
RDE-4	T20G5.11		6	0	0
RFC-4	F31E3.3		6	5.1	6.6
RNP-6	Y47G6A.20		6	0	0
RPB-3	C36B1.3		6	0	3.3
RPL-38	C06B8.8	3	6	8.9	3.3
RUVB-2	T22D1.10		6	3.8	4.1
SPD-5	F56A3.4		6	0	1.7
SPT-5	K08E4.1	2	6	2.5	0.8
TEG-4	K02F2.3		6	5.1	5
Y14H12B.1	Y14H12B.1		6	0	1.7
Y18D10A.11	Y18D10A.11		6	1.3	0
Y23H5A.3	Y23H5A.3		6	10.1	2.5
Y45F10C.2	Y45F10C.2	3	6	0	3.3
ZK1127.4	ZK1127.4		6	2.5	2.5
AGEF-1	Y6B3A.1		5	0	2.5
ARX-3	Y79H2A.6		5	5.1	4.1
ASD-2	T21G5.5		5	1.3	3.3
B0495.8	B0495.8		5	1.3	3.3
BRA-2	F23H11.1		5	0	2.5
C01G6.5	C01G6.5		5	0	3.3
C24H12.4	C24H12.4		5	0	2.5
C27H6.8	C27H6.8		5	5.1	0.8
CAPG-2	F55C5.4		5	0	0
CAS-2	C18E3.6		5	5.1	2.5
CCDC-47	ZK1058.4		5	6.3	0
CPL-1	T03E6.7		5	0	5.8
CSN-1	Y59A8A.1		5	0	2.5
CSN-3	Y38C1AA.2	1	5	10.1	5.8
CUL-2	ZK520.4	1	5	0	1.7
CUL-3	Y108G3AL.1		5	0	0.8
CYN-13	Y116A8C.34		5	0	2.5
D1081.7	D1081.7		5	0	0
DNC-1	ZK593.5		5	7.6	5.8
DPL-1	T23G7.1		5	0	0.8
EIF-3.L	C17G10.9		5	12.7	0
EMB-5	T04A8.14		5	0	1.7
F11C1.5	F11C1.5		5	11.4	8.3
F16B12.4	F16B12.4		5	3.8	5
F21C10.9	F21C10.9		5	5.1	0.8
F25B4.5	F25B4.5		5	0	0
F53H1.4	F53H1.4		5	0	0
GKOW-1	R11A8.2		5	0	0
HSP-16.1	T27E4.8	2	5	0	0
K01C8.1	K01C8.1		5	0	5.8
K07C5.6	K07C5.6		5	0	0
KLP-18	C06G3.2		5	7.6	0
KUP-1	F10C2.2		5	0	0.8
LEO-1	B0035.11		5	0	0
LET-716	C16A3.3		5	0	2.5
LIN-36	F44B9.6		5	0	5.8
MEK-2	Y54E10BL.6	2	5	2.5	5.8
MPC-1	R07E5.13		5	3.8	3.3
MRPL-38	Y34D9A.1		5	7.6	5.8
MSP-152	ZK546.6		5	8.9	3.3
PES-2.2	F56G4.3		5	0	0
PPFR-1	F16A11.3		5	0	1.7
PQN-87	Y57A10A.18		5	7.6	5
PRP-31	Y110A7A.8		5	0	1.7
RDE-12	F58G11.2		5	7.6	9.1
RME-2	T11F8.3		5	3.8	0
RPB-8	F26F4.11		5	0	0
SNRP-200	Y46G5A.4		5	2.5	2.5
SUMV-2	F54D11.2		5	0	0
SWSN-3	Y71H2AM.17		5	0	0.8
T28D6.6	T28D6.6		5	11.4	7.4
TAG-18	T14G12.3	2	5	7.6	8.3
TLN-1	Y71G12B.11		5	10.1	4.1
Y54H5A.2	Y54H5A.2		5	6.3	5
Y75B8A.31	Y75B8A.31		5	1.3	0
Y76B12C.6	Y76B12C.6	1	5	1.3	1.7
ACDH-8	K05F1.3		4	2.5	4.1
APB-1	Y71H2B.10	2	4	0	0
C45G9.5	C45G9.5		4	2.5	2.5
CASH-1	K07C5.8		4	6.3	0
CLS-2	R107.6		4	2.5	2.5
COGC-8	R02D3.2		4	0	0
CPF-1	F28C6.3		4	0	0
CRN-3	C14A4.4		4	2.5	0
CYN-11	T01B7.4		4	0	0
DCR-1	K12H4.8		4	0	0.8
DDX-15	F56D2.6		4	0	0
DHS-18	C45B11.3		4	5.1	2.5
DHS-6	C17G10.8		4	5.1	2.5
DIE-1	C18D1.1		4	0	0
DYLT-1	F13G3.4	2	4	3.8	1.7
EBP-2	VW02B12L.3		4	2.5	3.3
EMB-30	F54C8.3		4	0	0.8
F19F10.12	F19F10.12		4	0	0
F21D5.5	F21D5.5		4	0	1.7
F26F4.12	F26F4.12		4	0	1.7
F40F12.7	F40F12.7		4	0	5.8
F52B11.2	F52B11.2		4	0	0
H28G03.2	H28G03.2		4	0	0
HSP-17	F52E1.7	1	4	1.3	3.3
K07H8.10	K07H8.10	1	4	6.3	1.7
LONP-1	C34B2.6	2	4	7.6	4.1
MEK-1	K08A8.1		4	7.6	5
NTL-3	Y56A3A.1		4	0	0
NXF-1	C15H11.3		4	0	0.8
PCF-11	R144.2		4	0	0.8
PINN-1	Y110A2AL.13		4	2.5	0
PQN-85	Y43H11AL.3		4	1.3	0
RFC-1	C54G10.2		4	0	0
RPAC-40	H43I07.2		4	3.8	0
SACY-1	H27M09.1		4	0	1.7
SCC-1	F10G7.4		4	0	0
SNR-3	T28D9.10	2	4	1.3	1.7
SOR-3	C04E7.2		4	0	0.8
STAM-1	C34G6.7		4	3.8	3.3
T05F1.2	T05F1.2		4	0	1.7
T21F4.1	T21F4.1	1	4	11.4	3.3
T23G7.3	T23G7.3		4	0	0
TAG-296	F49D11.9		4	2.5	0
TOMM-22	W10D9.5		4	3.8	3.3
UBC-25	F25H2.8		4	0	0
UNC-132	W08A12.1		4	6.3	3.3
USO-1	K09B11.9		4	11.4	4.1
USP-48	F30A10.10		4	0	0
UTX-1	D2021.1		4	0	0
W04D2.4	W04D2.4		4	0	2.5
XPO-3	C49H3.10		4	2.5	1.7
Y39G10AR.9	Y39G10AR.9		4	3.8	0
Y46E12BL.2	Y46E12BL.2		4	7.6	2.5
Y48G1C.8	Y48G1C.8		4	0	0.8
Y56A3A.31	Y56A3A.31		4	0	0
Y92H12A.4	Y92H12A.4		4	1.3	0.8
ZFP-1	F54F2.2		4	0	0
ZK1058.9	ZK1058.9		4	0	5
APG-1	Y105E8A.9		3	3.8	0
ARID-1	Y108G3AL.7		3	0	0
ARX-6	C35D10.16		3	1.3	0
ATIC-1	C55F2.1		3	0	0
ATLN-1	Y54G2A.2		3	12.7	0
B0513.5	B0513.5		3	0	4.1
BED-1	Y39B6A.12		3	0	0
C06A6.2	C06A6.2		3	0	0
C27A12.6	C27A12.6		3	0	0
C50D2.5	C50D2.5		3	0	0
CCAR-1	Y37A1B.1		3	0	2.5
CCR-4	ZC518.3		3	1.3	0
CDC-73	F35F11.1		3	0	0
CEC-3	T09A5.8		3	0	0
CLSP-1	F25H5.5		3	0	0
COPE-1	F45G2.4		3	0	0.8
COQ-3	Y57G11C.11		3	5.1	4.1
CRN-1	Y47G6A.8		3	0	0
DCN-1	H38K22.2		3	0	0
DHS-24	Y60A3A.10		3	6.3	4.1
DIC-1	F08B4.1		3	1.3	0
DLAT-2	C30H6.7		3	0	0
DNJ-20	T15H9.7		3	0	0.8
DPY-26	C25G4.5		3	0	0.8
DPY-28	Y39A1B.3		3	5.1	1.7
DRH-3	D2005.5		3	5.1	1.7
E02H1.6	E02H1.6		3	0	1.7
EFK-1	F42A10.4		3	0	5
EIF-2BEPSILON	D2085.3		3	5.1	3.3
ERGO-1	R09A1.1		3	0	0
F08F8.9	F08F8.9		3	0	0
F14H3.6	F14H3.6		3	0	0
F21G4.5	F21G4.5		3	10.1	7.4
F54E12.2	F54E12.2		3	0	0
F58B4.5	F58B4.5		3	6.3	4.1
FECL-1	K07G5.6		3	3.8	2.5
GBF-1	C24H11.7		3	6.3	1.7
GRP-1	K06H7.4		3	0	0
GST-5	R03D7.6		3	0	0
HIM-17	T09E8.2		3	0	0
K04C1.3	K04C1.3		3	0	3.3
K04C2.2	K04C2.2		3	0	0
LET-363	B0261.2		3	0	0
LETM-1	F58G11.1		3	0	4.1
LIN-14	T25C12.1		3	0	7.4
LIN-15A	ZK678.1		3	0	2.5
MAC-1	Y48C3A.7		3	0	0
MDF-1	C50F4.11		3	0	0
MES-2	R06A4.7		3	0	0
NASP-1	C09H10.6		3	0	0
NONO-1	F25B5.7		3	0	1.7
NPP-19	R06F6.5		3	1.3	0.8
NPP-21	R07G3.3		3	10.1	2.5
NPP-24	ZK177.4		3	0	2.5
NPP-5	F07A11.3		3	3.8	1.7
NST-1	K01C8.9		3	8.9	4.1
NXT-1	Y71F9AM.5		3	0	0
ODR-8	F38A5.1		3	0	0
PAT-2	F54F2.1		3	0	0
PCYT-1	F08C6.2		3	0	0
PLK-2	Y71F9B.7	1	3	0	0
PMK-3	F42G8.4		3	0	4.1
PPTR-2	C13G3.3		3	10.1	3.3
R07E4.5	R07E4.5		3	0	0
RETR-1	F44E2.2		3	0	2.5
RFC-3	C39E9.13		3	3.8	0.8
RHA-2	C06E1.10		3	0	0
RIG-6	C33F10.5		3	0	0
RNP-7	K04G7.10		3	3.8	0.8
RPB-11	W01G7.3		3	0	2.5
RPOA-2	F14B4.3		3	0	0
RSP-7	D2089.1		3	0	0
SFTB-2	W03F9.10		3	0	0
SMA-9	T05A10.1		3	0	1.7
SMG-2	Y48G8AL.6		3	0	0
SMU-1	CC4.3		3	0	0
SNR-5	ZK652.1		3	1.3	0.8
T19B4.5	T19B4.5		3	0	0.8
T20F7.1	T20F7.1		3	0	1.7
T22C1.1	T22C1.1		3	0	0.8
T23H2.3	T23H2.3		3	0	0
TAC-1	Y54E2A.3		3	0	1.7
TAG-304	F53E2.1		3	0	0
TBA-5	F16D3.1		3	0	0
TBC-14	E01G4.1		3	0	0
TIAR-1	C18A3.5a		3	0	0
TIAR-2	Y46G5A.13		3	5.1	0
TLK-1	C07A9.3		3	0	0
TRD-1	T20B12.1		3	0	0
TYR-5	Y44E3B.2		3	0	2.5
W04D2.6	W04D2.6		3	0	0
Y38A10A.7	Y38A10A.7		3	0	0.8
Y53C12B.2	Y53C12B.2		3	0	0.8
Y54E5A.7	Y54E5A.7		3	0	2.5
Y79H2A.3	Y79H2A.3		3	0	0
ZC376.6	ZC376.6		3	1.3	0.8
ZFH-2	ZC123.3		3	0	0
ZK1098.2	ZK1098.2		3	0	1.7
ZTF-18	T24C4.7		3	0	0
AKAP-1	C56G2.1		2	2.5	1.7
ARL-1	F54C9.10		2	0	3.3
ASD-1	R74.5		2	0	0
ATTF-5	T04G9.1		2	0	0
B0001.4	B0001.4		2	0	3.3
B0035.3	B0035.3		2	2.5	5
BCAS-2	T12A2.7		2	0	0
BYN-1	F57B9.5		2	1.3	0
C04H5.1	C04H5.1		2	0	0.8
C17H11.2	C17H11.2	1	2	1.3	0.8
C23H4.6	C23H4.6		2	2.5	0
C27A12.7	C27A12.7		2	0	0
C30G12.2	C30G12.2	1	2	12.7	0
C39E9.11	C39E9.11		2	0	0
C44B7.2	C44B7.2		2	0	0
CDC-26	B0511.9		2	0	0
CED-4	C35D10.9		2	0	0
CEH-44	Y54F10AM.4		2	0	0
CHP-1	Y110A7A.13		2	0	0
CKB-2	B0285.9		2	0	0
CLEC-266	C25B8.4	1	2	3.8	0.8
CPSF-3	Y67H2A.1		2	0	1.7
CSN-5	B0547.1		2	3.8	1.7
CTF-4	F17C11.10		2	0	0
D2005.4	D2005.4		2	0	0
DAF-15	C10C5.6		2	0	2.5
DDX-23	F01F1.7		2	0	0
DHS-1	C01G8.3		2	3.8	2.5
DPM-1	Y66H1A.2		2	1.3	2.5
DPY-18	Y47D3B.10		2	0	6.6
DSS-1	Y119D3B.15	1	2	1.3	0
ECH-1.1	C29F3.1		2	0	0
EGL-18	F55A8.1		2	0	0
EIF-2BBETA	Y47H9C.7		2	0	0
EMB-27	F10B5.6		2	0	1.7
F01F1.11	F01F1.11		2	0	0
F02A9.4	F02A9.4		2	7.6	4.1
F02E9.10	F02E9.10		2	0	0
F02H6.2	F02H6.2		2	0	0
F14H3.4	F14H3.4		2	0	0
F15B10.3	F15B10.3		2	0	0
F17A9.2	F17A9.2		2	0	0
F26A1.1	F26A1.1		2	0	0.8
F32B4.4	F32B4.4		2	0	0
F37H8.5	F37H8.5		2	3.8	0.8
F40F8.11	F40F8.11		2	0	0.8
F44E2.7	F44E2.7		2	0	0
F46B6.5	F46B6.5		2	0	0
F54C9.7	F54C9.7		2	2.5	0
F57C9.4	F57C9.4		2	0	1.7
FBXA-156	C06H5.1		2	0	0
FBXA-9	Y54F10BM.5		2	0	0
FEM-2	T19C3.8		2	0	0
FMO-3	Y39A1A.19		2	0	0.8
GCK-1	T19A5.2		2	0	1.7
GEI-13	F58A4.11		2	0	0
GLD-1	T23G11.3		2	6.3	2.5
GLS-1	C36B1.8		2	0	0
HIL-5	B0414.3		2	0	0.8
HMG-4	T20B12.8		2	0	0.8
HPO-35	F45H11.3		2	1.3	0
HSP-43	C14F11.5		2	0	3.3
K10D2.1	K10D2.1		2	0	0
KLP-15	M01E11.6		2	0	0
KNL-1	C02F5.1		2	0	0
LIN-13	C03B8.4		2	0	0
LIN-15B	ZK662.4		2	0	2.5
LIN-26	F18A1.2		2	0	0
LSY-2	F49H12.1		2	0	0
M03C11.8	M03C11.8		2	2.5	0
MAOC-1	E04F6.3		2	0	0
MCRS-1	H28O16.2		2	0	0
MISC-1	B0432.4		2	3.8	5
MMAA-1	T02G5.13		2	0	0
MOC-3	F42G8.6		2	0	0.8
MRPL-17	Y54E10A.7		2	0	2.5
MRPL-21	F43C1.6		2	3.8	3.3
MRPL-37	Y48E1B.5		2	0	2.5
MRPL-49	R11D1.9		2	0	0
MRPL-50	T21B10.1		2	1.3	0
MRPS-26	C34E10.11		2	0	0
MSI-1	R10E9.1		2	0	0.8
MUS-101	F37D6.1		2	0	0.8
MVK-1	Y42G9A.4		2	0	2.5
NDC-80	W01B6.9		2	0	0
NFI-1	ZK1290.4		2	0	0
NHR-48	ZK662.3		2	0	0
NID-1	F54F3.1		2	0	0
NKB-1	C17E4.9		2	3.8	0
NOVA-1	Y59A8B.10		2	3.8	0.8
NPA-1	VC5.3		2	0	3.3
NPP-11	F53F10.5		2	1.3	1.7
NPP-7	T19B4.2		2	0	0
NPP-8	Y41D4B.19	1	2	3.8	0
PAT-6	T21D12.4		2	3.8	0.8
PFD-3	T06G6.9		2	3.8	2.5
PFD-5	R151.9		2	5.1	2.5
PHY-2	F35G2.4		2	0	0
PNG-1	F56G4.5		2	0	2.5
PPH-4.2	Y49E10.3		2	0	0
PQN-52	M01E11.4		2	2.5	0.8
PQN-80	Y111B2A.14		2	0	0
PUF-3	Y45F10A.2		2	0	0
PUF-5	F54C9.8		2	2.5	0.8
RAD-51	Y43C5A.6		2	0	0
RBBP-5	F21H12.1		2	0	0
RBM-5	T08B2.5		2	1.3	0
RBR-2	ZK593.4		2	0	0
RNP-5	K02F3.11		2	0	0
RPB-10	Y37E3.3		2	0	0
RPB-12	F23B2.13		2	0	0
RPB-7	Y54E10BR.6		2	0	0
RSD-2	F52G2.2		2	0	0.8
SEC-6	F09E5.5		2	0	2.5
SET-5	C47E8.8		2	2.5	1.7
SMN-1	C41G7.1		2	0	0
SPN-4	ZC404.8		2	0	0
SSUP-72	T13C2.4		2	0	0.8
SUP-36	F38A5.7		2	0	0
SYP-1	F26D2.2		2	1.3	0
T01H8.2	T01H8.2		2	0	0.8
T04A8.8	T04A8.8		2	0	0
T04C4.1	T04C4.1		2	0	0
T05H10.4	T05H10.4		2	0	0
T10B11.6	T10B11.6		2	0	2.5
T25G3.3	T25G3.3		2	2.5	0.8
T28H10.3	T28H10.3		2	3.8	5
TAG-322	C33H5.10		2	0	0
TANK-1	ZK1005.1		2	0	0
TFTC-1	Y38F2AR.5		2	0	0
TNT-2	F53A9.10		2	0	0
TOMM-20	F23H12.2		2	0	0
TRPP-8	F46F11.9		2	0	0
TSR-1	F53G2.6	1	2	0	2.5
TTB-1	W03F9.5		2	0	0
TTLL-12	D2013.9		2	12.7	4.1
UBC-13	Y54G2A.31	1	2	2.5	1.7
UBR-4	C44E4.1		2	0	3.3
UBXN-3	F48A11.5		2	0	0
UNC-119	M142.1		2	0	0
UNC-85	F10G7.3		2	0	0
UNC-87	F08B6.4		2	0	2.5
W02B12.11	W02B12.11		2	3.8	0
W04B5.5	W04B5.5		2	0	0
W06B4.1	W06B4.1		2	0	0
WDR-12	F55F8.5		2	0	0
WDR-5.3	ZC302.2		2	0	0
XPA-1	K07G5.2		2	0	0
XRN-2	Y48B6A.3		2	0	0
Y11D7A.10	Y11D7A.10		2	2.5	0.8
Y23H5B.6	Y23H5B.6		2	0	0
Y45G12B.3	Y45G12B.3		2	1.3	0.8
Y53C12B.1	Y53C12B.1		2	0	0
Y54E10BR.4	Y54E10BR.4		2	3.8	2.5
Y54F10BM.1	Y54F10BM.1		2	0	0
Y55B1AR.2	Y55B1AR.2		2	0	0
Y55F3AM.3	Y55F3AM.3		2	0	0
Y57A10A.27	Y57A10A.27		2	0	1.7
ZK265.6	ZK265.6		2	0	0
ZK673.2	ZK673.2	1	2	6.3	5
ZK686.2	ZK686.2		2	0	0
ZK973.9	ZK973.9		2	0	0.8
ZTF-11	F52F12.6		2	0	0
ACD-1	C24G7.2		1	0	0
ACDS-10	K09H11.1		1	0	0
ACS-2	F28F8.2		1	0	28.1
ACS-22	D1009.1		1	0	0
ADR-2	T20H4.4		1	2.5	3.3
ALY-3	M18.7		1	0	0
AOS-1	C08B6.9		1	3.8	0
APC-2	K06H7.6		1	0	0
ASC-1	Y53F4B.15		1	0	0
ASPM-1	C45G3.1		1	0	0
ATE-1	K07A1.9		1	0	0
B0379.1	B0379.1		1	3.8	1.7
B0393.4	B0393.4		1	1.3	0.8
B0511.7	B0511.7		1	0	0
BED-2	Y47D3B.9		1	0	0.8
C08F8.2	C08F8.2		1	1.3	0
C13B4.1	C13B4.1		1	0	0
C27D6.1	C27D6.1		1	0	0
C30F12.5	C30F12.5		1	0	0.8
C30H6.8	C30H6.8		1	0	0.8
C34F6.11	C34F6.11		1	0	0
C46G7.2	C46G7.2		1	2.5	3.3
C48B6.2	C48B6.2		1	0	0
C49C8.6	C49C8.6		1	0	0
C50B6.3	C50B6.3		1	0	0
CAB-1	C23H4.1		1	0	0
CC8.1	CC8.1		1	0	0
CDK-9	H25P06.2		1	0	0
CDKR-3	Y113G7B.16		1	5.1	1.7
CEC-4	F32E10.2		1	0	0
CEC-7	Y37D8A.11		1	6.3	0.8
CHE-10	F35D11.11		1	0	0
CIDS-1	C02F5.4		1	0	0
CIT-1.2	F44B9.3		1	0	0
CLS-1	C07H6.3		1	0	0
COGC-1	Y54E10A.2		1	0	0
COGC-3	Y71F9AM.4		1	0	0
COQ-4	T03F1.2		1	3.8	0.8
CRH-2	C27D6.4		1	0	0.8
CYN-8	D1009.2		1	0	0
DAF-18	T07A9.6		1	0	0
DBN-1	K08E3.4		1	0	0.8
DHOD-1	W02D3.2		1	0	0.8
DSBN-1	Y106G6A.5		1	0	0
EBAX-1	R09E10.7		1	0	0
EBP-3	Y59A8B.9		1	3.8	3.3
EEED8.3	EEED8.3		1	0	0
ELO-5	F41H10.7		1	1.3	1.7
EOR-2	C44H4.7		1	0	0
EPG-2	Y39G10AR.10		1	2.5	0.8
EPG-6	Y39A1A.1		1	0	0
ESS-2	F42H10.7		1	0	0
EXOC-8	Y105E8B.2		1	0	0
EXOS-9	F37C12.13		1	0	0
F14H3.5	F14H3.5		1	0	0
F19B10.10	F19B10.10		1	0	0
F25B4.8	F25B4.8		1	6.3	2.5
F26E4.6	F26E4.6		1	0	0
F35A5.8	F35A5.8		1	0	0
F35G12.11	F35G12.11		1	0	0
F35H10.6	F35H10.6		1	0	0
F40G9.17	F40G9.17		1	0	0
F42C5.9	F42C5.9		1	1.3	1.7
F44B9.8	F44B9.8		1	2.5	0
F49E2.5	F49E2.5		1	0	0
F49H6.5	F49H6.5		1	0	0
F52B5.3	F52B5.3		1	0	0
F52B5.7	F52B5.7		1	0	1.7
F54B3.1	F54B3.1		1	0	0
F55F10.1	F55F10.1		1	2.5	2.5
F55F8.2	F55F8.2		1	1.3	0
F56C11.6	F56C11.6		1	0	0
F56D5.6	F56D5.6		1	0	0
F57B10.5	F57B10.5		1	0	0
F57G4.11	F57G4.11		1	0	0
FCP-1	F36F2.6		1	0	0
GBAS-1	F59H5.1		1	0	0
GIP-1	H04J21.3		1	0	0
GLRX-22	C07G1.8		1	0	0
GLY-20	C03E10.4		1	0	0
GNA-1	B0024.12		1	1.3	1.7
GOT-2.2	C14F11.1		1	0	0
GST-4	K08F4.7		1	0	0
H04D03.2	H04D03.2		1	0	0
H04M03.3	H04M03.3		1	2.5	0
HDA-2	C08B11.2		1	0	1.7
HGRS-1	C07G1.5		1	1.3	0
HINF-1	F39B2.1		1	0	0
HMP-1	R13H4.4		1	0	0.8
HRDE-1	C16C10.3		1	0	0
HSR-9	T05F1.6		1	0	0
HUM-4	F46C3.3		1	0	0
IRLD-8	F42G8.9		1	0	0
K05C4.5	K05C4.5		1	0	0
K07C5.3	K07C5.3		1	0	0
K12B6.8	K12B6.8		1	0	0.8
KLE-2	C29E4.2		1	0	0
KLO-1	C50F7.10		1	3.8	0
KLP-11	F20C5.2		1	1.3	0.8
KLP-4	F56E3.3		1	0	0
LET-805	H19M22.2		1	0	0
LET-858	F33A8.1		1	0	0
LGG-3	B0336.8		1	0	0
LIN-35	C32F10.2		1	0	0.8
LIN-5	T09A5.10		1	0	0
LIN-52	ZK632.13		1	0	0
LIN-66	B0513.1		1	1.3	1.7
LPD-7	R13A5.12		1	0	0
LRP-2	T21E3.3		1	1.3	0
LSM-1	F40F8.9		1	0	0
MADF-11	C05D2.6		1	0	0
MDT-4	ZK546.13		1	0	0
MRE-11	ZC302.1		1	0	0
MRPL-19	Y119C1B.4		1	0	0.8
MRPL-20	Y48C3A.10		1	5.1	1.7
MRPL-4	T23B12.2		1	0	0
MRPL-46	Y55F3BL.1		1	0	1.7
MRPS-11	W04D2.5		1	0	0
MRPS-15	K07A12.7		1	0	0.8
MRPS-16	F56D1.3		1	1.3	1.7
MRPS-25	Y55F3AM.1		1	2.5	1.7
MSH-2	H26D21.2		1	0	0
MTR-4	W08D2.7		1	0	0
MUTD-1	C34D4.13		1	1.3	0
MYO-6	F45G2.2		1	0	0
MYS-2	K03D10.3		1	0	0
NAS-11	K11G12.1		1	0	0
NPP-1	K07F5.13		1	0	0
NPP-18	Y43F4B.4		1	0	0
NTL-11	Y73F8A.25		1	0	0.8
OMA-2	ZC513.6		1	0	0
OTUB-4	B0546.2		1	0	0
PASH-1	T22A3.5		1	0	0
PDHK-2	ZK370.5		1	3.8	1.7
PES-4	Y119D3B.17		1	0	0.8
PLK-1	C14B9.4		1	5.1	0
PMP-5	T10H9.5		1	0	0
PMS-2	H12C20.2		1	0	0
POLA-1	Y47D3A.29		1	0	0
PQBP-1.1	T21D12.3		1	0	0
PTC-1	ZK675.1		1	0	0
QUI-1	Y45F10B.10		1	0	0
R07E3.4	R07E3.4		1	0	0
R119.1	R119.1		1	0	0
R11D1.1	R11D1.1		1	0	0
R148.5	R148.5		1	0	0
R193.3	R193.3		1	0	0
RAL-1	Y53G8AR.3		1	0	4.1
RBA-1	K07A1.11		1	0	0
RBX-1	ZK287.5		1	0	0
RICT-1	F29C12.3		1	0	0
RLE-1	M142.6		1	1.3	1.7
RPAC-19	F58A4.9		1	0	0.8
RPL-29	B0513.3		1	1.3	0
SDZ-35	ZC239.12		1	0	0.8
SEC-15	C28G1.3		1	0	0
SET-21	Y24D9A.2		1	0	0
SET-26	Y51H4A.12		1	0	0
SKR-10	Y105C5B.13		1	0	0
SMG-4	F46B6.3		1	0	0.8
SMRC-1	C16A3.1		1	0	0
SNRP-40.1	F08G12.2		1	0	0
SOR-1	ZK1236.3		1	0	0
SUMV-1	C34E10.8		1	0	0
SUT-1	T13B5.8		1	0	0
SUT-2	Y61A9LA.8		1	0	0
SWSN-9	C01H6.7		1	0	0
SYF-1	C50F2.3		1	3.8	0
T06D4.1	T06D4.1		1	0	0
T12G3.2	T12G3.2		1	1.3	1.7
T24H10.1	T24H10.1		1	0	0
T26E3.4	T26E3.4		1	0	0
TAF-2	Y37E11B.4		1	0	0
TAG-250	C29E4.5		1	0	0
TAG-297	C38C6.6		1	2.5	0
TAG-72	C25A1.3		1	0	0
TBC-16	F49E10.1		1	0	0
TCER-1	ZK1127.9		1	0	0
TFTC-3	ZK856.13		1	0	0
TOR-1	Y37A1B.12		1	0	0
TSP-10	T14B4.4		1	0	0.8
UBC-3	Y71G12B.15		1	0	0
UNC-120	D1081.2		1	0	0
UNC-89	C09D1.1		1	0	4.1
VPS-25	W02A11.2		1	0	0
W04A4.5	W04A4.5		1	0	0
WHT-5	F19B6.4		1	0	0
XPC-1	Y76B12C.2		1	0	0
XPD-1	Y50D7A.2		1	0	0
XPG-1	F57B10.6		1	0	0
Y111B2A.12	Y111B2A.12		1	0	0
Y34D9A.7	Y34D9A.7		1	0	0
Y37D8A.21	Y37D8A.21		1	0	0
Y38F2AR.13	Y38F2AR.13		1	0	0
Y41D4A.5	Y41D4A.5		1	0	0.8
Y45F10D.7	Y45F10D.7		1	0	0
Y48B6A.1	Y48B6A.1		1	0	0
Y48G10A.2	Y48G10A.2		1	0	0
Y48G1C.7	Y48G1C.7		1	0	0
Y51H7C.9	Y51H7C.9		1	0	0
Y53F4B.13	Y53F4B.13		1	1.3	0.8
Y54E10A.11	Y54E10A.11		1	0	0
Y61A9LA.10	Y61A9LA.10		1	0	0
Y71F9AL.12	Y71F9AL.12		1	0	0
Y75B8A.7	Y75B8A.7		1	0	0
Y92H12A.3	Y92H12A.3		1	0	0
ZK616.8	ZK616.8		1	2.5	0
ZK686.3	ZK686.3		1	1.3	0
ZK795.3	ZK795.3		1	0	0
ZK858.6	ZK858.6		1	3.8	0
